# Biantennary N-glycans As Receptors for MARTX Toxins in *Vibrio* Pathogenesis

**DOI:** 10.1101/2024.09.12.611726

**Authors:** Jiexi Chen, Felix Goerdeler, Thapakorn Jaroentomeechai, Francisco X. S. Hernandez, Xiaozhong Wang, Henrik Clausen, Yoshiki Narimatsu, Karla J. F. Satchell

## Abstract

Multifunctional Autoprocessing Repeats-in-Toxin (MARTX) toxins are a diverse effector delivery platform of many Gram-negative bacteria that infect mammals, insects, and aquatic animal hosts. The mechanisms by which these toxins recognize host cell receptors for translocation of toxic effectors into the cell have remained elusive. Here, we map the first surface receptor-binding domain of a MARTX toxin from the highly lethal foodborne pathogen *Vibrio vulnificus*. This domain corresponds to a 273-amino acid sequence with predicted symmetrical immunoglobulin-like folds. We demonstrate that this domain binds internal *N*-acetylglucosamine on complex biantennary N-glycans with select preference for L1CAM and other N-glycoproteins with multiple N-glycans on host cell surfaces. This receptor binding domain is essential for *V. vulnificus* pathogenesis during intestinal infection. The identification of a highly conserved motif universally present as part of all N-glycans correlates with the *V. vulnificus* MARTX toxin boasting broad specificity and targeting nearly all cell types.
