## Supplement Data S1 for "Biantennary N-glycans As Receptors for MARTX Toxins in *Vibrio* Pathogenesis"

### Sheet: Table1 Quantative values of MS
	Exp#1							Exp#2
	Bio View:Identified Proteins (264)<BR>Including 0 Decoys	Accession Number	Alternate ID	Molecular Weight	Aknot	CONTROL		Bio View:Identified Proteins (179)<BR>Including 1 Decoy	Accession Number	Alternate ID	Molecular Weight	Aknot	Control
	sp|P0002|Aknot	P0002		35 kDa	67	0		sp|P0001|Aknot	P0001		35 kDa	100	0
	Endoplasmic reticulum-Golgi intermediate compartment protein 1 OS=Homo sapiens OX=9606 GN=ERGIC1 PE=1 SV=1	Q969X5	ERGIC1	33 kDa	25	1		Agrin OS=Homo sapiens OX=9606 GN=AGRN PE=1 SV=6	O00468	AGRN	217 kDa	96	0
	40S ribosomal protein S3a OS=Homo sapiens OX=9606 GN=RPS3A PE=1 SV=2	P61247	RPS3A	30 kDa	20	0		Laminin subunit beta-1 OS=Homo sapiens OX=9606 GN=LAMB1 PE=1 SV=2	P07942	LAMB1	198 kDa	91	0
	Alpha-actinin-4 OS=Homo sapiens OX=9606 GN=ACTN4 PE=1 SV=2	O43707	ACTN4	105 kDa	20	1		Laminin subunit gamma-1 OS=Homo sapiens OX=9606 GN=LAMC1 PE=1 SV=3	P11047	LAMC1	178 kDa	73	0
	Neural cell adhesion molecule L1 OS=Homo sapiens OX=9606 GN=L1CAM PE=1 SV=2	P32004	L1CAM	140 kDa	20	1		Laminin subunit alpha-4 OS=Homo sapiens OX=9606 GN=LAMA4 PE=1 SV=4	Q16363	LAMA4	203 kDa	53	0
	Cytochrome b-c1 complex subunit 2, mitochondrial OS=Homo sapiens OX=9606 GN=UQCRC2 PE=1 SV=3	P22695	UQCRC2	48 kDa	17	1		Prolow-density lipoprotein receptor-related protein 1 OS=Homo sapiens OX=9606 GN=LRP1 PE=1 SV=2	Q07954	LRP1	505 kDa	30	0
	ER membrane protein complex subunit 2 OS=Homo sapiens OX=9606 GN=EMC2 PE=1 SV=1	Q15006	EMC2	35 kDa	16	0		Laminin subunit alpha-5 OS=Homo sapiens OX=9606 GN=LAMA5 PE=1 SV=8	O15230	LAMA5	400 kDa	29	0
	Heat shock protein beta-1 OS=Homo sapiens OX=9606 GN=HSPB1 PE=1 SV=2	P04792	HSPB1	23 kDa	15	0		Myosin-10 OS=Homo sapiens OX=9606 GN=MYH10 PE=1 SV=3	P35580	MYH10	229 kDa	27	0
	Stomatin OS=Homo sapiens OX=9606 GN=STOM PE=1 SV=3	P27105	STOM	32 kDa	15	1		Protocadherin Fat 4 OS=Homo sapiens OX=9606 GN=FAT4 PE=1 SV=2	Q6V0I7	FAT4	543 kDa	26	0
	40S ribosomal protein S19 OS=Homo sapiens OX=9606 GN=RPS19 PE=1 SV=2	P39019	RPS19	16 kDa	14	0		Cation-independent mannose-6-phosphate receptor OS=Homo sapiens OX=9606 GN=IGF2R PE=1 SV=3	P11717	IGF2R	274 kDa	25	0
	Transcription initiation factor IIA subunit 2 OS=Homo sapiens OX=9606 GN=GTF2A2 PE=1 SV=1	P52657	GTF2A2	12 kDa	14	0		Neural cell adhesion molecule L1 OS=Homo sapiens OX=9606 GN=L1CAM PE=1 SV=2	P32004	L1CAM	140 kDa	24	0
	40S ribosomal protein S10 OS=Homo sapiens OX=9606 GN=RPS10 PE=1 SV=1	P46783	RPS10	19 kDa	13	0		Keratin, type II cuticular Hb5 OS=Homo sapiens OX=9606 GN=KRT85 PE=1 SV=1	P78386	KRT85	56 kDa	22	0
	60S ribosomal protein L23a OS=Homo sapiens OX=9606 GN=RPL23A PE=1 SV=1	P62750	RPL23A	18 kDa	13	0		Tubulin alpha-4A chain OS=Homo sapiens OX=9606 GN=TUBA4A PE=1 SV=1	P68366	TUBA4A	50 kDa	20	3
	DnaJ homolog subfamily B member 11 OS=Homo sapiens OX=9606 GN=DNAJB11 PE=1 SV=1	Q9UBS4	DNAJB11	41 kDa	13	0		Galectin-3-binding protein OS=Homo sapiens OX=9606 GN=LGALS3BP PE=1 SV=1	Q08380	LGALS3BP	65 kDa	18	0
	Golgi SNAP receptor complex member 1 OS=Homo sapiens OX=9606 GN=GOSR1 PE=1 SV=1	O95249	GOSR1	29 kDa	12	0		C-type mannose receptor 2 OS=Homo sapiens OX=9606 GN=MRC2 PE=1 SV=2	Q9UBG0	MRC2	167 kDa	14	0
	Histone-binding protein RBBP4 OS=Homo sapiens OX=9606 GN=RBBP4 PE=1 SV=3	Q09028	RBBP4	48 kDa	12	0		ADP/ATP translocase 3 OS=Homo sapiens OX=9606 GN=SLC25A6 PE=1 SV=4	P12236	SLC25A6	33 kDa	12	0
	Poly(rC)-binding protein 1 OS=Homo sapiens OX=9606 GN=PCBP1 PE=1 SV=2	Q15365	PCBP1	37 kDa	10	0		Keratin, type I cuticular Ha1 OS=Homo sapiens OX=9606 GN=KRT31 PE=1 SV=3	Q15323	KRT31	47 kDa	11	0
	Small nuclear ribonucleoprotein Sm D3 OS=Homo sapiens OX=9606 GN=SNRPD3 PE=1 SV=1	P62318	SNRPD3	14 kDa	10	0		Keratin, type I cuticular Ha3-II OS=Homo sapiens OX=9606 GN=KRT33B PE=1 SV=3	Q14525	KRT33B	46 kDa	11	0
	60S ribosomal protein L11 OS=Homo sapiens OX=9606 GN=RPL11 PE=1 SV=2	P62913	RPL11	20 kDa	9	0		Receptor-type tyrosine-protein phosphatase eta OS=Homo sapiens OX=9606 GN=PTPRJ PE=1 SV=3	Q12913	PTPRJ	146 kDa	10	0
	60S ribosomal protein L13 OS=Homo sapiens OX=9606 GN=RPL13 PE=1 SV=4	P26373	RPL13	24 kDa	9	0		Fibronectin OS=Homo sapiens OX=9606 GN=FN1 PE=1 SV=5	P02751	FN1	272 kDa	8	0
	60S ribosomal protein L13a OS=Homo sapiens OX=9606 GN=RPL13A PE=1 SV=2	P40429	RPL13A	24 kDa	9	0		Protocadherin Fat 1 OS=Homo sapiens OX=9606 GN=FAT1 PE=1 SV=2	Q14517	FAT1	506 kDa	7	0
	60S ribosomal protein L19 OS=Homo sapiens OX=9606 GN=RPL19 PE=1 SV=1	P84098	RPL19	23 kDa	9	0		eIF-2-alpha kinase activator GCN1 OS=Homo sapiens OX=9606 GN=GCN1 PE=1 SV=7	Q92616	GCN1	293 kDa	6	0
	Poly(rC)-binding protein 2 OS=Homo sapiens OX=9606 GN=PCBP2 PE=1 SV=1	Q15366	PCBP2	39 kDa	9	0		Mucin-16 OS=Homo sapiens OX=9606 GN=MUC16 PE=1 SV=3	Q8WXI7	MUC16	1519 kDa	6	0
	Elongation factor 1-delta OS=Homo sapiens OX=9606 GN=EEF1D PE=1 SV=5	P29692	EEF1D	31 kDa	8	0		Glypican-1 OS=Homo sapiens OX=9606 GN=GPC1 PE=1 SV=2	P35052	GPC1	62 kDa	5	0
	MICOS complex subunit MIC19 OS=Homo sapiens OX=9606 GN=CHCHD3 PE=1 SV=1	Q9NX63	CHCHD3	26 kDa	8	0		Phosphate carrier protein, mitochondrial OS=Homo sapiens OX=9606 GN=SLC25A3 PE=1 SV=2	Q00325	SLC25A3	40 kDa	5	0
	RNA-binding protein 4 OS=Homo sapiens OX=9606 GN=RBM4 PE=1 SV=1	Q9BWF3	RBM4	40 kDa	8	0		Solute carrier family 2, facilitated glucose transporter member 1 OS=Homo sapiens OX=9606 GN=SLC2A1 PE=1 SV=2	P11166	SLC2A1	54 kDa	5	0
	60S ribosomal protein L23 OS=Homo sapiens OX=9606 GN=RPL23 PE=1 SV=1	P62829	RPL23	15 kDa	7	1		Laminin subunit alpha-1 OS=Homo sapiens OX=9606 GN=LAMA1 PE=1 SV=2	P25391	LAMA1	337 kDa	5	0
	60S ribosomal protein L38 OS=Homo sapiens OX=9606 GN=RPL38 PE=1 SV=2	P63173	RPL38	8 kDa	7	0		Integrin alpha-11 OS=Homo sapiens OX=9606 GN=ITGA11 PE=1 SV=2	Q9UKX5	ITGA11	133 kDa	5	0
	GTP-binding nuclear protein Ran OS=Homo sapiens OX=9606 GN=RAN PE=1 SV=3	P62826	RAN	24 kDa	7	0		HLA class I histocompatibility antigen, A alpha chain OS=Homo sapiens OX=9606 GN=HLA-A PE=1 SV=2	P04439	HLA-A	41 kDa	4	0
	Peptidyl-prolyl cis-trans isomerase B OS=Homo sapiens OX=9606 GN=PPIB PE=1 SV=2	P23284	PPIB	24 kDa	7	0		Importin-7 OS=Homo sapiens OX=9606 GN=IPO7 PE=1 SV=1	O95373	IPO7	120 kDa	4	0
	PHD finger-like domain-containing protein 5A OS=Homo sapiens OX=9606 GN=PHF5A PE=1 SV=1	Q7RTV0	PHF5A	12 kDa	7	0		Basement membrane-specific heparan sulfate proteoglycan core protein OS=Homo sapiens OX=9606 GN=HSPG2 PE=1 SV=4	P98160	HSPG2	469 kDa	4	0
	Protein LSM12 homolog OS=Homo sapiens OX=9606 GN=LSM12 PE=1 SV=2	Q3MHD2	LSM12	22 kDa	7	0		Multidrug resistance-associated protein 1 OS=Homo sapiens OX=9606 GN=ABCC1 PE=1 SV=3	P33527	ABCC1	172 kDa	4	0
	Signal peptidase complex subunit 2 OS=Homo sapiens OX=9606 GN=SPCS2 PE=1 SV=3	Q15005	SPCS2	25 kDa	7	1		Lysosomal acid phosphatase OS=Homo sapiens OX=9606 GN=ACP2 PE=1 SV=3	P11117	ACP2	48 kDa	4	0
	40S ribosomal protein S15 OS=Homo sapiens OX=9606 GN=RPS15 PE=1 SV=2	P62841	RPS15	17 kDa	6	0		Immunoglobulin superfamily member 3 OS=Homo sapiens OX=9606 GN=IGSF3 PE=2 SV=3	O75054	IGSF3	135 kDa	4	0
	Mitochondrial import inner membrane translocase subunit TIM50 OS=Homo sapiens OX=9606 GN=TIMM50 PE=1 SV=2	Q3ZCQ8	TIMM50	40 kDa	6	0		Myosin light polypeptide 6 OS=Homo sapiens OX=9606 GN=MYL6 PE=1 SV=2	P60660	MYL6	17 kDa	3	0
	NADH dehydrogenase [ubiquinone] 1 beta subcomplex subunit 10 OS=Homo sapiens OX=9606 GN=NDUFB10 PE=1 SV=3	O96000	NDUFB10	21 kDa	6	0		Hornerin OS=Homo sapiens OX=9606 GN=HRNR PE=1 SV=2	Q86YZ3	HRNR	282 kDa	3	3
	60S ribosomal protein L28 OS=Homo sapiens OX=9606 GN=RPL28 PE=1 SV=3	P46779	RPL28	16 kDa	5	0		Thrombospondin-1 OS=Homo sapiens OX=9606 GN=THBS1 PE=1 SV=2	P07996	THBS1	129 kDa	3	0
	HLA class I histocompatibility antigen, A alpha chain OS=Homo sapiens OX=9606 GN=HLA-A PE=1 SV=2	P04439	HLA-A	41 kDa	5	0		Large neutral amino acids transporter small subunit 1 OS=Homo sapiens OX=9606 GN=SLC7A5 PE=1 SV=2	Q01650	SLC7A5	55 kDa	3	0
	Translocation protein SEC62 OS=Homo sapiens OX=9606 GN=SEC62 PE=1 SV=1	Q99442	SEC62	46 kDa	5	0		Metal cation symporter ZIP14 OS=Homo sapiens OX=9606 GN=SLC39A14 PE=1 SV=3	Q15043	SLC39A14	54 kDa	3	0
	Vesicle transport through interaction with t-SNAREs homolog 1B OS=Homo sapiens OX=9606 GN=VTI1B PE=1 SV=3	Q9UEU0	VTI1B	27 kDa	5	0		Hemoglobin subunit alpha OS=Homo sapiens OX=9606 GN=HBA1 PE=1 SV=2	P69905	HBA1	15 kDa	2	1
	ATP synthase subunit epsilon, mitochondrial OS=Homo sapiens OX=9606 GN=ATP5F1E PE=1 SV=2	P56381 (+1)	ATP5F1E	6 kDa	3	0		40S ribosomal protein S5 OS=Homo sapiens OX=9606 GN=RPS5 PE=1 SV=4	P46782	RPS5	23 kDa	2	3
	Brain acid soluble protein 1 OS=Homo sapiens OX=9606 GN=BASP1 PE=1 SV=2	P80723	BASP1	23 kDa	3	0		Histone H2A type 2-C OS=Homo sapiens OX=9606 GN=H2AC20 PE=1 SV=4	Q16777 (+1)	H2AC20	14 kDa	2	3
	CCHC-type zinc finger nucleic acid binding protein OS=Homo sapiens OX=9606 GN=CNBP PE=1 SV=1	P62633	CNBP	19 kDa	3	0		Junction plakoglobin OS=Homo sapiens OX=9606 GN=JUP PE=1 SV=3	P14923	JUP	82 kDa	2	0
	CCN family member 1 OS=Homo sapiens OX=9606 GN=CCN1 PE=1 SV=1	O00622	CCN1	42 kDa	3	0		D-3-phosphoglycerate dehydrogenase OS=Homo sapiens OX=9606 GN=PHGDH PE=1 SV=4	O43175	PHGDH	57 kDa	2	0
	Clusterin OS=Homo sapiens OX=9606 GN=CLU PE=1 SV=1	P10909	CLU	52 kDa	3	0		Heterogeneous nuclear ribonucleoprotein H OS=Homo sapiens OX=9606 GN=HNRNPH1 PE=1 SV=4	P31943	HNRNPH1	49 kDa	2	3
	Glutamate dehydrogenase 1, mitochondrial OS=Homo sapiens OX=9606 GN=GLUD1 PE=1 SV=2	P00367	GLUD1	61 kDa	3	0		Keratinocyte proline-rich protein OS=Homo sapiens OX=9606 GN=KPRP PE=1 SV=1	Q5T749	KPRP	64 kDa	2	0
	NADH-ubiquinone oxidoreductase 75 kDa subunit, mitochondrial OS=Homo sapiens OX=9606 GN=NDUFS1 PE=1 SV=3	P28331	NDUFS1	79 kDa	3	1		Transportin-1 OS=Homo sapiens OX=9606 GN=TNPO1 PE=1 SV=2	Q92973	TNPO1	102 kDa	2	0
	Peroxiredoxin-1 OS=Homo sapiens OX=9606 GN=PRDX1 PE=1 SV=1	Q06830	PRDX1	22 kDa	3	0		Immunoglobulin superfamily member 10 OS=Homo sapiens OX=9606 GN=IGSF10 PE=1 SV=1	Q6WRI0	IGSF10	291 kDa	2	0
	Serine/threonine-protein phosphatase PGAM5, mitochondrial OS=Homo sapiens OX=9606 GN=PGAM5 PE=1 SV=2	Q96HS1	PGAM5	32 kDa	3	0		Prohibitin-2 OS=Homo sapiens OX=9606 GN=PHB2 PE=1 SV=2	Q99623	PHB2	33 kDa	2	0
	Stress-70 protein, mitochondrial OS=Homo sapiens OX=9606 GN=HSPA9 PE=1 SV=2	P38646	HSPA9	74 kDa	3	0		Albumin OS=Homo sapiens OX=9606 GN=ALB PE=1 SV=2	P02768	ALB	69 kDa	1	0
	40S ribosomal protein S26 OS=Homo sapiens OX=9606 GN=RPS26 PE=1 SV=3	P62854 (+1)	RPS26	13 kDa	2	1		60S ribosomal protein L7 OS=Homo sapiens OX=9606 GN=RPL7 PE=1 SV=1	P18124	RPL7	29 kDa	1	3
	60S ribosomal protein L7a OS=Homo sapiens OX=9606 GN=RPL7A PE=1 SV=2	P62424	RPL7A	30 kDa	2	1		60S ribosomal protein L19 OS=Homo sapiens OX=9606 GN=RPL19 PE=1 SV=1	P84098	RPL19	23 kDa	1	2
	60S ribosomal protein L8 OS=Homo sapiens OX=9606 GN=RPL8 PE=1 SV=2	P62917	RPL8	28 kDa	2	1
	DnaJ homolog subfamily B member 12 OS=Homo sapiens OX=9606 GN=DNAJB12 PE=1 SV=5	Q9NXW2	DNAJB12	42 kDa	2	0
	Replication factor C subunit 3 OS=Homo sapiens OX=9606 GN=RFC3 PE=1 SV=2	P40938	RFC3	41 kDa	2	0
	ATP-dependent RNA helicase DDX3X OS=Homo sapiens OX=9606 GN=DDX3X PE=1 SV=3	O00571	DDX3X	73 kDa	1	0
	Histone H2B type 1-M OS=Homo sapiens OX=9606 GN=H2BC14 PE=1 SV=3	Q99879	H2BC14	14 kDa	1	0
	Microtubule-associated protein 4 OS=Homo sapiens OX=9606 GN=MAP4 PE=1 SV=3	P27816	MAP4	121 kDa	1	1
	Pumilio homolog 1 OS=Homo sapiens OX=9606 GN=PUM1 PE=1 SV=3	Q14671	PUM1	126 kDa	0	1
	RRP12-like protein OS=Homo sapiens OX=9606 GN=RRP12 PE=1 SV=2	Q5JTH9	RRP12	144 kDa	0	1
	SPATS2-like protein OS=Homo sapiens OX=9606 GN=SPATS2L PE=1 SV=2	Q9NUQ6	SPATS2L	62 kDa	0	0
	U4/U6.U5 tri-snRNP-associated protein 1 OS=Homo sapiens OX=9606 GN=SART1 PE=1 SV=1	O43290	SART1	90 kDa	0	0
